# Keystone species determine the productivity of synthetic microbial biofilm communities

**DOI:** 10.1101/2022.01.23.477386

**Authors:** Xinli Sun, Jiyu Xie, Daoyue Zheng, Riyan Xia, Wei Wang, Weibing Xun, Qiwei Huang, Ruifu Zhang, Ákos T. Kovács, Zhihui Xu, Qirong Shen

**Author notes:** Corresponding authors: Zhihui Xu and Ákos T. Kovács. Xinli Sun and Jiyu Xie contributed equally to this work.

## Abstract

Microbes typically reside in multi-species communities, whose interactions have considerable impacts on the robustness and functionality of such communities. To manage microbial communities, it is essential to understand the factors driving their assemblage and maintenance. Even though the community composition could be easily assessed, interspecies interactions during community establishment remain poorly understood. Here, we combined co-occurrence network analysis with quantitative PCR to examine the importance of each species within synthetic communities (SynComs) of pellicle biofilms. Genome-scale metabolic models and *in vitro* experiments indicated that the biomass of SynComs was primarily affected by keystone species that are acting either as metabolic facilitators or as competitors. Our study sets an example of how to construct a model SynCom and investigate interspecies interactions.
