## supplementary table for "Keystone species determine the productivity of synthetic microbial biofilm communities"

Species	0d_1	0d_2	0d_3	0d_4	0d_5	0d_6	0d_7	0d_8	2d_1	2d_2	2d_3	2d_4	2d_5	2d_6	2d_7	2d_8	4d_1	4d_2	4d_3	4d_4	4d_5	4d_6	4d_7	4d_8	6d_1	6d_2	6d_3	6d_4	6d_5	6d_6	6d_7	6d_8	8d_1	8d_2	8d_3	8d_4	8d_5	8d_6	8d_7	8d_8
Achromobacter	593	641	466	504	321	419	559	676	1	0	0	1	0	0	0	1	1	1	0	0	1	3	0	0	1	2	1	5	3	10	2	0	178	165	76	23	3	90	5	2
Acinetobacter	496	485	500	533	594	489	480	462	1827	763	767	949	1681	690	449	375	256	1206	542	870	1165	994	383	1975	1220	754	1159	1364	1584	2088	1799	1626	646	574	969	1418	653	1786	1915	474
Bacillus	428	420	454	398	484	445	394	357	8	2	79	21	37	30	17	2	322	361	395	310	188	252	541	387	260	204	186	132	80	348	222	211	7	31	38	82	133	16	106	141
Burkholderia	195	225	164	165	100	148	209	230	486	620	647	630	475	503	1537	550	807	771	166	116	67	300	185	283	67	58	147	38	86	169	41	93	96	215	510	170	86	115	31	77
Chryseobacterium	1925	1797	2124	2029	2538	2167	1984	1828	3032	6180	4391	5147	4570	6522	5643	7239	6905	5427	7950	7280	7766	7667	8312	5029	7934	7598	8159	7721	6525	6159	7525	7275	2270	3245	3904	5782	8527	2120	6741	8621
Comamonas	1330	1242	1268	1314	1179	1214	1256	1241	1256	649	1013	721	598	557	822	432	123	78	55	29	27	148	54	40	6	10	6	6	26	168	15	6	3242	2687	628	74	7	2615	97	21
Enterobacter	969	969	1097	1117	1228	1177	1017	975	1242	709	1382	1423	1324	786	788	566	122	127	64	52	77	169	71	139	74	320	50	272	624	177	89	321	1193	1428	1305	1152	179	1323	439	176
Pantoea	1745	1699	1871	1920	2069	2001	1858	1770	1503	533	1311	646	812	482	497	481	114	76	40	28	25	109	32	66	16	81	17	58	136	45	21	67	291	327	322	252	37	312	94	41
Pseudomonas	1020	1082	960	974	847	975	982	1036	490	461	275	311	355	285	141	225	1215	1780	730	1265	646	302	380	1972	413	959	267	390	912	762	280	374	1647	859	2038	976	359	1214	551	435
Pseudoxanthomonas	611	679	520	492	299	435	554	618	1	0	1	0	0	0	0	0	7	3	3	2	1	1	1	2	0	0	0	1	0	15	1	1	98	124	38	15	2	84	3	1
Stenotrophomonas	687	761	574	554	339	529	703	807	155	82	134	148	146	143	105	125	129	168	54	47	35	52	39	107	7	10	6	11	24	59	7	26	331	341	172	54	13	326	16	9
